# 2’-Fucosyllactose helps butyrate producers outgrow competitors in infant gut microbiota simulations

**DOI:** 10.1101/2023.03.10.532059

**Authors:** David M. Versluis, Ruud Schoemaker, Ellen Looijesteijn, Jan M. W. Geurts, Roeland M. H. Merks

## Abstract

A reduced capacity for butyrate production by the early infant gut microbiota is associated with negative health effects, such as inflammation and the development of allergies. Here we develop new hypotheses on the effect of the prebiotic galacto-oligosaccharides (GOS) or 2’-fucosyllactose (2’-FL) on butyrate production by the infant gut microbiota using a multiscale, spatiotemporal mathematical model of the infant gut. The model simulates a community of cross-feeding gut bacteria at metabolic detail. It represents the gut microbiome as a grid of bacterial populations that exchange intermediary metabolites, using 20 different subspecies-specific metabolic networks taken from the AGORA database. The simulations predict that both GOS and 2’-FL promote the growth of *Bifidobacterium*, whereas butyrate producing bacteria are only consistently abundant in the presence of propane-1,2-diol, a product of 2’-FL metabolism. The results suggest that in absence of prebiotics or in presence of only GOS, bacterial species, including *Cutibacterium acnes* and *Bacteroides vulgatus*, outcompete butyrate producers by feeding on intermediary metabolites. In presence of 2’-FL, however, production of propane-1,2-diol specifically supports butyrate producers.
